# Genomically hardwired regulation of gene activity orchestrates cellular iron homeostasis in Arabidopsis

**DOI:** 10.1101/2021.09.01.458651

**Authors:** En-Jung Hsieh, Wen-Dar Lin, Wolfgang Schmidt

## Abstract

Iron (Fe) is an essential micronutrient that plays pivotal roles as electron donor and catalyst across organisms. In plants, variable, often insufficient Fe supply necessitates mechanisms that constantly attune Fe uptake rates and recalibrate cellular Fe homeostasis. Here, we show that short-term (0.5, 6, and 12 h) exposure of *Arabidopsis thaliana* plants to Fe deficiency triggered massive changes in gene activity governed by transcription and alternative splicing (AS), regulatory layers that were to a large extent mutually exclusive. Such preclusion was not observed for genes that are directly involved in the acquisition of Fe, which appears to be concordantly regulated by both expression and AS. Generally, genes with lower splice site strengths and higher intron numbers were more likely to be regulated by AS, no dependence was on gene architecture was observed for transcriptionally controlled genes. Conspicuously, specific processes were associated with particular genomic features and biased towards either regulatory mode, suggesting that genomic hardwiring is functionally biased. Early changes in splicing patterns were, in many cases, congruent with later changes in transcript or protein abundance, thus contributing to the pronounced transcriptome-proteome discordance observed in plants.
