## Supplementary Table S1-S7 for "Genomically hardwired regulation of gene activity orchestrates cellular iron homeostasis in Arabidopsis"

### Sheet: Table S1
Supplmentary Table S1. RNA sequencing summary of all samples.
	Roots 0.5 h								Shoots 0.5 h
	+Fe			-Fe					+Fe			-Fe
Sample	04_r4	05_r5	06_r6	07_r7	08_r8	09_r9		Sample	25_s6	26_s7	27_s8	28_s10	29_s11	30_s12
Total reads	82709139	71488428	80715131	68418444	73289808	73760607		Total reads	78996940	77070504	83721847	81552469	69956579	71194700
Read length	100	100	100	100	100	100		Read length	100	100	100	100	100	100
Total base	8270913900	7148842800	8071513100	6841844400	7328980800	7376060700		Total base	7899694000	7707050400	8372184700	8155246900	6995657900	7119470000
Total reads after QT	82708870	71488242	80714952	68418235	73289649	73759109		Total reads after QT	78996803	77069704	83721514	81550840	69955223	71194469
Average length after QT	99.95	99.96	99.95	99.95	99.95	99.96		Average length after QT	99.96	99.95	99.96	99.95	99.96	99.95
Total base after QT	8267069622	7145753095	8067775351	6838396516	7325326847	7372600365		Total base after QT	7896351957	7702731701	8368391998	8151352028	6992407308	7116192461
	Roots 6 h								Shoots 6 h
	+Fe			-Fe					+Fe			-Fe
Sample	10_r10	11_r11	12_r12	13_r13	14_r14	15_r15		Sample	31_s13	32_s15	33_s16	34_s17	35_s18	36_s20
Total reads	78062953	70060163	79171449	79918339	70758252	75009632		Total reads	76136407	76891235	79763473	87623666	66953881	66705013
Read length	100	100	100	100	100	100		Read length	100	100	100	100	100	100
Total base	7806295300	7006016300	7917144900	7991833900	7075825200	7500963200		Total base	7613640700	7689123500	7976347300	8762366600	6695388100	6670501300
Total reads after QT	78062739	70058717	79171249	79918073	70757903	75009317		Total reads after QT	76134847	76890994	79762651	87623443	66953656	66704504
Average length after QT	99.95	99.95	99.96	99.95	99.95	99.96		Average length after QT	99.96	99.95	99.94	99.95	99.96	99.96
Total base after QT	7802402255	7002605025	7913686283	7988059021	7072501743	7497658361		Total base after QT	7610056519	7685347780	7971793297	8758085269	6692402274	6667563055
	Roots 12 h								Shoots 12 h
	+Fe			-Fe					+Fe			-Fe
Sample	16_r16	17_r17	18_r18	19_r19	20_r20	21_r21		Sample	37_s22	38_s23	39_s24	40_s25	41_s26	42_s27
Total reads	80365329	77676721	68798376	82278590	77759578	70360168		Total reads	73123610	66327448	74781600	78594967	77641962	66547652
Read length	100	100	100	100	100	100		Read length	100	100	100	100	100	100
Total base	8036532900	7767672100	6879837600	8227859000	7775957800	7036016800		Total base	7312361000	6632744800	7478160000	7859496700	7764196200	6654765200
Total reads after QT	80365180	77676401	68798213	82276942	77758876	70359391		Total reads after QT	73122916	66327305	74780139	78594511	77641449	66547454
Average length after QT	99.96	99.95	99.95	99.95	99.94	99.94		Average length after QT	99.95	99.96	99.96	99.95	99.95	99.96
Total base after QT	8033155061	7764033669	6876527118	8223937887	7771452725	7031860585		Total base after QT	7308334680	6629789176	7474784585	7855802907	7760609980	6651823671

### Sheet: Table S2
Supplmentary Table S2. DEG and DAS genes in the ferrome group.
		DEG						DIR												DDA												DES
Name	AGI N.	R0.5	R6	R12	S0.5	S6	S12	R0.5		R6		R12		S0.5		S6		S12		R0.5		R6		R12		S0.5		S6		S12		R0.5	R6	R12	S0.5	S6	S12
CYP82C3	AT4G31950	0	2.7882	0	0	0	0	0	0	0	0	0	0	0	0	0	0	0	0	0	0	0	0	0	0	0	0	0	0	0	0	0	0	0	0	0	0
OPT3	AT4G16370	0	2.77539	2.4008	0	1.12345	1.56905	0	0	0	0	-1.13047	-1.13047	0	0	0	0	0	0	0	0	0	0	0	0	0	0	0	0	0	0	0	0	0	0	0	0
IMA1	AT1G47400	0	2.64862	2.15625	0	2.97557	3.19703	0	0	0	0	0	0	0	0	0	0	0	0	0	0	0	0	0	0	0	0	0	0	0	0	0	0	0	0	0	0
AT1G62420	AT1G62420	0	2.52363	0	0	0	3.33145	0	0	0	0	0	0	0	0	0	0	0	0	0	0	0	0	0	0	0	0	0	0	0	0	0	0	0	0	0	0
AT5G38820	AT5G38820	0	2.47823	3.22279	0	0	0	0	0	0	0	0	0	0	0	0	0	0	0	0	0	0	0	0	0	0	0	0	0	0	0	0	0	0	0	0	0
IMA2	AT1G47395	0	2.42374	2.48951	0	2.57357	3.43024	0	0	0	0	0	0	0	0	0	0	0	0	0	0	0	0	0	0	0	0	0	0	0	0	0	0	0	0	0	0
MTP8	AT3G58060	0	2.33863	2.75444	0	0	0	0	0	0	0	0	0	0	0	0	0	0	0	0	0	0	0	0	0	0	0	0	0	0	0	0	0	0	0	0	0
IRT2	AT4G19680	0	2.3294	2.96921	0	0	0	0	0	0	0	0	0	0	0	0	0	0	0	0	0	0	0	0	0	0	0	0	0	0	0	0	0	0	0	0	0
IRP6	AT5G05250	0	2.10678	2.00086	0	1.778	2.17271	0	0	0	0	0	0	0	0	0	0	0	0	0	0	0	0	0	0	0	0	0	0	0	0	0	0	0	0	0	0
NDB4	AT2G20800	0	2.10185	0	0	0	0	0	0	0	0	0	0	0	0	0	0	0	0	0	0	0	0	0	0	0	0	0	0	0	0	0	0	0	0	0	0
PP2-B6	AT2G02310	0	1.89209	0	0	0	0	0	0	0	0	0	0	0	0	0	0	0	0	0	0	0	0	0	0	0	0	0	0	0	0	0	0	0	0	0	0
FRO2	AT1G01580	-1.42229	1.86014	2.97552	0	0	0	0	0	0	0	0	0	0	0	0	0	0	0	0	0	0	0	0	0	0	0	0	0	0	0	0	0	0	0	0	0
IRT1	AT4G19690	-1.40482	1.76318	2.76305	0	0	0	0	0	0	0	0	0	0	0	0	0	0	0	0	0	0	0	0	0	0	0	0	0	0	0	0	0	0	0	0	0
AT3G23170	AT3G23170	0	1.65093	0	0	0	0	0	0	0	0	0	0	0	0	0	0	0	0	0	0	0	0	0	0	0	0	0	0	0	0	0	0	0	0	0	0
ORG1	AT5G53450	0	1.62365	2.15044	0	1.87378	2.80828	0	0	2.9626	2.9626	0	0	0	0	0	0	1.72876	1.90373	0	0	0	0	0	0	0	0	0	0	0	0	0	0	0	0	0	0
MTPA2	AT3G58810	-1.04295	1.5738	2.20954	0	0	0	0	0	0	0	0	0	0	0	0	0	0	0	0	0	0	0	0	0	0	0	0	0	0	0	0	0	0	0	0	0
NAS4	AT1G56430	0	1.53244	2.11469	0	1.16207	2.09495	0	0	0	0	0	0	0	0	0	0	0	0	0	0	0	0	0	0	0	0	0	0	0	0	0	0	0	0	0	0
RBOHD	AT5G47910	0	1.48393	0	0	0	0	0	0	1.05062	1.05062	0	0	-2.71135	-2.71135	0	0	-1.25395	-1.25395	0	0	0	0	0	0	0	0	0	0	0	0	0	0	0	0	0	0
CML38	AT1G76650	0	1.41746	0	0	0	0	0	0	0	0	0	0	1.88418	1.88418	0	0	0	0	0	0	0	0	0	0	0	0	0	0	0	0	0	0	0	0	0	0
GRF11	AT1G34760	-1.21663	1.33157	1.91929	0	0	0	0	0	4.92502	4.92502	0	0	0	0	-3.94528	-3.94528	0	0	0	0	0	0	0	0	0	0	0	0	0	0	0	0	0	0	0	0
AT1G14185	AT1G14185	0	1.3095	2.06653	0	0	0	0	0	0	0	0	0	0	0	0	0	0	0	0	0	0	0	0	0	0	0	0	0	0	0	0	0	0	0	0	0
AT3G06890	AT3G06890	0	1.28173	1.02861	0	0	0	0	0	0	0	0	0	0	0	0	0	0	0	0	0	0	0	0	0	0	0	0	0	0	0	0	0	0	0	0	0
PMEPCRB	AT4G02330	0	1.23141	0	0	0	0	0	0	0	0	0	0	0	0	0	0	0	0	0	0	0	0	0	0	0	0	0	0	0	0	0	0	0	0	0	0
IRP5	AT3G56360	0	1.18273	0	0	1.2801	0	0	0	0	0	0	0	0	0	0	0	0	0	0	0	0	0	0	0	0	0	0	0	0	0	0	0	0	0	0	0
BTSL1	AT1G74770	0	1.04877	1.38273	0	0	2.28294	-1.90765	-1.90765	0	0	0	0	0	0	0	0	0	0	0	0	0	0	1.55394	1.55394	0	0	0	0	0	0	0	0	0	0	0	0
PYE	AT3G47640	0	1.00446	0	0	1.24612	1.58936	0	0	0	0	0	0	0	0	0	0	1.34414	1.34414	0	0	0	0	0	0	0	0	0	0	0	0	0	0	0	0	0	0
MYB72	AT1G56160	0	0	4.33255	0	0	0	0	0	0	0	0	0	0	0	0	0	0	0	0	0	0	0	0	0	0	0	0	0	0	0	0	0	0	0	0	0
S8H	AT3G12900	-3.57405	0	3.81748	0	0	0	-1.662	-1.662	0	0	0	0	0	0	0	0	0	0	0	0	0	0	0	0	0	0	0	0	0	0	0	0	0	0	0	0
CYP82C4	AT4G31940	-2.01392	0	3.75173	0	0	0	0	0	0	0	6.03932	6.03932	0	0	0	0	0	0	0	0	0	0	0	0	0	0	0	0	0	0	0	0	0	0	0	0
BHLH100	AT2G41240	0	0	3.71458	0	0	5.61347	0	0	-1.24073	-1.24073	0	0	0	0	2.11112	2.11112	0	0	0	0	0	0	0	0	0	0	0	0	0	0	0	0	0	0	0	0
IRP4	AT1G13609	0	0	3.60378	0	2.69125	3.302	0	0	0	0	0	0	0	0	0	0	0	0	0	0	0	0	0	0	0	0	0	0	0	0	0	0	0	0	0	0
IMA3	AT2G30766	0	0	3.56253	0	1.88869	2.16873	0	0	0	0	0	0	0	0	0	0	0	0	0	0	0	0	0	0	0	0	0	0	0	0	0	0	0	0	0	0
bHLH38	AT3G56970	0	0	3.51446	0	0	5.69853	0	0	0	0	0	0	0	0	0	0	0	0	0	0	0	0	0	0	0	0	0	0	0	0	0	0	0	0	0	0
AT1G52120	AT1G52120	0	0	3.45951	0	0	0	0	0	0	0	0	0	0	0	0	0	0	0	0	0	0	0	0	0	0	0	0	0	0	0	0	0	0	0	0	0
bHLH39	AT3G56980	0	0	3.42184	0	3.08688	5.53705	0	0	0	0	0	0	0	0	0	0	0	0	0	0	0	0	0	0	0	0	0	0	0	0	0	0	0	0	0	0
AT4G36700	AT4G36700	0	0	3.32564	0	0	4.69965	0	0	0	0	0	0	0	0	0	0	0	0	0	0	0	0	0	0	0	0	0	0	0	0	0	0	0	0	0	0
MYB10	AT3G12820	0	0	3.12327	0	0	1.66462	0	0	0	0	0	0	0	0	0	0	0	0	0	0	0	0	0	0	0	0	0	0	0	0	0	0	0	0	0	0
CGLD27	AT5G67370	0	0	3.02537	0	1.4538	2.18497	0	0			0	0	-1.21831	-1.21831	0	0	1.00671	1.36233	0	0	0	0	0	0	0	0	0	0	0	0	0	0	0	0	0	0
AT4G17680	AT4G17680	-2.96308	0	2.98568	0	0	0	0	0	0	0	0	0	0	0	0	0	0	0	0	0	0	0	0	0	0	0	0	0	0	0	0	0	0	0	0	0
CYP71B5	AT3G53280	0	0	2.96295	0	0	0	0	0	0	0	0	0	0	0	0	0	0	0	0	0	0	0	0	0	0	0	0	0	0	0	0	0	0	0	0	0
AT1G12030	AT1G12030	0	0	2.95074	0	2.30272	4.22926	0	0	0	0	0	0	0	0	0	0	0	0	0	0	0	0	0	0	0	0	0	0	0	0	0	0	0	0	0	0
AT3G61930	AT3G61930	-2.32372	0	2.84705	0	0	0	0	0	0	0	0	0	0	0	0	0	0	0	0	0	0	0	0	0	0	0	0	0	0	0	0	0	0	0	0	0
GSTL1	AT5G02780	0	0	2.47706	0	0	0	0	0	0	0	0	0	6.39502	6.39502	0	0	0	0	0	0	0	0	0	0	0	0	0	0	0	0	0	0	0	0	0	0
CYP71A13	AT2G30770	0	0	2.39396	0	0	0	0	0	0	0	0	0	0	0	2.15859	2.15859	1.29287	1.29287	0	0	0	0	0	0	0	0	0	0	0	0	0	0	0	0	0	0
AT3G07720	AT3G07720	-1.62262	0	2.38058	0	0	0	-1.23334	-1.23334	0	0	0	0	0	0	0	0	0	0	0	0	0	0	0	0	0	0	0	0	0	0	0	0	0	0	0	0
COPT2	AT3G46900	0	0	2.36949	1.3479	0	0	0	0	0	0	0	0	0	0	0	0	0	0	0	0	0	0	0	0	0	0	0	0	0	0	0	0	0	0	0	0
AT1G13608	AT1G13608	0	0	2.3367	0	0	3.54217	0	0	0	0	0	0	0	0	0	0	0	0	0	0	0	0	0	0	0	0	0	0	0	0	0	0	0	0	0	0
AT3G02480	AT3G02480	0	0	2.01541	0	0	0	0	0	0	0	0	0	0	0	0	0	0	0	0	0	0	0	0	0	0	0	0	0	0	0	0	0	0	0	0	0
AT1G52130	AT1G52130	0	0	1.97637	0	0	0	0	0	0	0	0	0	0	0	0	0	0	0	0	0	0	0	0	0	0	0	0	0	0	0	0	0	0	0	0	0
GLP5	AT1G09560	0	0	1.82435	0	0	0	0	0	0	0	0	0	0	0	0	0	0	0	0	0	0	0	0	0	0	0	0	0	0	0	0	0	0	0	0	0
FRO3	AT1G23020	0	0	1.71137	0	1.23046	2.73383	0	0	0	0	0	0	0	0	1.81093	1.81093	-1.19632	-1.19632	0	0	-2.71258	-2.71258	0	0	0	0	0	0	0	0	0	0	0	0	0	0
ROPGEF10	AT5G19560	0	0	1.67273	0	0	0	0	0	0	0	0	0	0	0	0	0	0	0	0	0	0	0	0	0	0	0	0	0	0	0	0	0	0	0	0	0
AHA7	AT3G60330	0	0	1.62746	0	0	0	-2.67184	-2.67184	0	0	2.48489	2.48489	0	0	0	0	0	0	0	0	0	0	0	0	0	0	0	0	0	0	0	0	0	0	0	0
ZIP9	AT4G33020	0	0	1.58446	0	-1.28481	0	0	0	0	0	0	0	0	0	0	0	0	0	0	0	0	0	0	0	0	0	0	0	0	0	0	0	0	0	0	0
UGT72E1	AT3G50740	0	0	1.57962	0	0	0	0	0	0	0	0	0	0	0	0	0	0	0	0	0	0	0	0	0	0	0	0	0	0	0	0	0	0	0	0	0
AT2G20030	AT2G20030	0	0	1.50778	0	0	0	0	0	0	0	0	0	0	0	0	0	0	0	0	0	0	0	0	0	0	0	0	0	0	0	0	0	0	0	0	0
PDR9	AT3G53480	0	0	1.40838	0	0	0	-8.15396	-2.59392	3.16862	7.32898	0	0	0	0	0	0	2.11092	2.11092	0	0	0	0	0	0	0	0	0	0	0	0	0	0	0	0	0	0
AT1G53635	AT1G53635	0	0	1.40284	0	-1.81325	0	0	0	0	0	0	0	0	0	0	0	0	0	0	0	0	0	0	0	0	0	0	0	0	0	0	0	0	0	0	0
F6'H1	AT3G13610	0	0	1.4005	0	0	0	0	0	0	0	0	0	0	0	0	0	0	0	0	0	0	0	0	0	0	0	0	0	0	0	0	0	0	0	0	0
AT3G57157	AT3G57157	0	0	1.38499	1.48198	0	0	0	0	0	0	0	0	0	0	0	0	0	0	0	0	0	0	0	0	0	0	0	0	0	0	0	0	0	0	0	0
BTS	AT3G18290	0	0	1.37014	0	1.6848	2.51039	0	0	1.14825	1.23795	1.62387	1.62387	0	0	1.80166	1.80166	1.29626	1.29626	0	0	0	0	0	0	0	0	0	0	0	0	0	0	0	0	0	0
AT4G09110	AT4G09110	0	0	1.32616	0	0	0	0	0	0	0	0	0	0	0	0	0	0	0	0	0	0	0	0	0	0	0	0	0	0	0	0	0	0	0	0	0
AT5G04730	AT5G04730	0	0	1.28649	0	-1.48309	0	0	0	0	0	0	0	0	0	0	0	0	0	0	0	0	0	0	0	0	0	0	0	0	0	0	3.23673	0	0	0	0
ZIF1	AT5G13740	0	0	1.28436	0	1.63029	2.2898	0	0	0	0			1.10098	1.10098	0	0	0	0	0	0	0	0	0	0	0	0	0	0	0	0	0	0	0	0	0	0
NRAMP4	AT5G67330	0	0	1.25514	0	0	1.86327	0	0	0	0	0	0	0	0	0	0	0	0	0	0	0	0	0	0	0	0	0	0	0	0	0	0	0	0	0	0
MWL-2	AT4G19370	-1.08607	0	1.23017	0	0	0	0	0	0	0	0	0	0	0	0	0	0	0	0	0	0	0	0	0	0	0	0	0	0	0	0	0	0	0	0	0
IREG2	AT5G03570	0	0	1.21322	0	-1.2639	0	-1.0542	-1.0542	0	0	0	0	0	0	0	0	0	0	0	0	0	0	0	0	0	0	0	0	0	0	0	0	0	0	0	0
PP2-A8	AT5G45070	0	0	1.20063	0	0	0	0	0	0	0	0	0	0	0	0	0	0	0	0	0	0	0	0	0	0	0	0	0	0	0	0	0	0	0	0	0
4CL2	AT3G21240	0	0	1.09193	0	0	0	0	0	0	0	0	0	0	0	0	0	-1.21525	-1.21525	0	0	0	0	0	0	0	0	0	0	0	0	0	0	0	0	0	0
AT1G13650	AT1G13650	0	0	0	1.37032	0	0	0	0	0	0	0	0	0	0	0	0	0	0	0	0	0	0	0	0	0	0	0	0	0	0	0	0	0	0	0	0
BHLH101	AT5G04150	0	0	0	0	3.13677	5.04807	0	0	0	0	0	0	0	0	0	0	2.41411	2.5143	0	0	0	0	0	0	0	0	0	0	0	0	0	0	0	0	0	0
IRP3	AT2G14247	0	0	0	0	3.08013	3.84547	0	0	0	0	0	0	0	0	0	0	0	0	0	0	0	0	0	0	0	0	0	0	0	0	0	0	0	0	0	0
RSH2	AT3G14050	0	0	0	0	1.59864	1.81743	0	0	1.43871	1.43871	0	0	0	0	0	0	0	0	0	0	0	0	0	0	0	0	0	0	0	0	0	0	0	0	0	0
CDI	AT1G64980	0	0	0	0	1.19551	2.08008	0	0	0	0	0	0	0	0	0	0	0	0	0	0	0	0	0	0	0	0	0	0	0	0	0	0	0	0	0	0
AT2G42750	AT2G42750	0	0	0	0	1.05032	2.1121	0	0	0	0	0	0	0	0	0	0	1.74838	1.74838	0	0	0	0	0	0	1.49415	1.49415	0	0	0	0	0	0	0	0	0	0
GATA12	AT5G25830	0	0	0	0	0	3.01408	0	0	0	0	0	0	0	0	0	0	0	0	0	0	0	0	0	0	0	0	0	0	0	0	0	0	0	0	0	0
AT1G24580	AT1G24580	0	0	0	0	0	2.70221	0	0	0	0	0	0	0	0	0	0	0	0	0	0	0	0	0	0	0	0	0	0	0	0	0	0	0	0	0	0
TSO2	AT3G27060	0	0	0	0	0	1.4883	0	0	0	0	0	0	1.11045	1.11045	0	0	0	0	0	0	0	0	0	0	0	0	0	0	0	0	0	0	0	0	0	0
AT3G51670	AT3G51670	0	0	0	0	0	1.08932	0	0	0	0	0	0	0	0	0	0	0	0	0	0	0	0	0	0	0	0	0	0	0	0	0	0	0	0	0	0
HAK5	AT4G13420	0	0	0	0	0	0	2.88203	2.88203	0	0	0	0	0	0	0	0	0	0	0	0	0	0	0	0	0	0	0	0	0	0	0	0	0	0	0	0
AT3G17770	AT3G17770	0	0	0	0	0	0	2.60872	2.60872	1.69216	1.69216	2.44022	2.44022	1.65989	2.34563	0	0	0	0	0	0	0	0	0	0	0	0	0	0	0	0	0	0	0	0	0	0
AT3G10720	AT3G10720	0	0	0	0	0	0	0	0	1.90923	1.90923	0	0	0	0	0	0	0	0	0	0	0	0	0	0	0	0	0	0	0	0	0	0	0	0	0	0
PFK1	AT4G29220	0	0	0	0	0	0	0	0	1.49661	1.49661	0	0	0	0	0	0	0	0	0	0	0	0	0	0	0	0	0	0	0	0	0	0	0	0	0	0
NADK1	AT3G21070	0	0	0	0	0	0	0	0	1.24861	1.24861	0	0	0	0	0	0	0	0	-1.22908	-1.22908	0	0	0	0	0	0	0	0	0	0	0	0	0	0	0	0
AT2G30660	AT2G30660	0	0	0	0	0	0	0	0	0	0	1.2888	1.2888	0	0	0	0	0	0	0	0	0	0	0	0	0	0	0	0	0	0	0	0	0	0	0	0
AT2G04050	AT2G04050	0	0	0	0	0	0	0	0	0	0	0	0	2.52721	2.52721	0	0	0	0	0	0	0	0	0	0	0	0	0	0	0	0	0	0	0	0	0	0
NAS1	AT5G04950	-2.21444	0	0	0	0	0	0	0	0	0	0	0	0	0	0	0	0	0	0	0	0	0	0	0	0	0	0	0	0	0	0	0	0	0	0	0
FIT	AT2G28160	0	0	0	0	0	0	0	0	0	0	0	0	0	0	0	0	0	0	0	0	0	0	2.66311	2.66311	0	0	0	0	0	0	0	0	0	0	0	0
BEN1	AT2G45400	0	0	0	0	0	0	0	0	0	0	0	0	0	0	0	0	0	0	2.34409	2.34409	0	0	0	0	0	0	0	0	0	0	0	0	0	0	0	0
AT2G15830	AT2G15830	-1.00007	0	0	0	0	0	0	0	0	0	0	0	0	0	0	0	0	0	0	0	0	0	0	0	0	0	0	0	0	0	0	0	0	0	0	0
PARP2	AT4G02390	0	0	0	0	0	0	0	0	0	0	0	0	0	0	0	0	-1.70046	-1.70046	0	0	0	0	0	0	0	0	0	0	0	0	0	0	0	0	0	0
AT3G55240	AT3G55240	0	0	0	0	0	0	0	0	0	0	0	0	0	0	-3.47409	-1.18931	0	0	0	0	0	0	0	0	0	0	0	0	0	0	0	0	0	0	0	0
IRT3	AT1G60960	0	0	0	0	0	0	0	0	0	0	0	0	0	0	-1.66902	-1.66902	0	0	0	0	0	0	0	0	0	0	0	0	0	0	0	0	0	0	0	0
SCPL20	AT4G12910	0	0	0	0	0	0	0	0	0	0	0	0	0	0	-2.21041	-2.21041	1.19298	1.19298	0	0	0	0	0	0	0	0	0	0	0	0	0	0	0	0	0	0
CAT1	AT1G20630	0	0	0	0	0	0	0	0	0	0	0	0	-1.7276	-1.7276	-2.13856	-2.13856	-2.75633	-2.75633	0	0	0	0	0	0	0	0	0	0	0	0	0	0	0	0	0	0
FER3	AT3G56090	0	0	0	0	0	0	0	0	0	0	-9.49368	-1.14575	0	0	-1.82291	-1.82291	0	0	0	0	0	0	0	0	0	0	0	0	0	0	0	0	0	0	0	0
DTX35	AT4G25640	0	0	0	0	0	0	0	0	-1.27887	-1.27887	0	0	-1.58192	-1.58192	0	0	0	0	0	0	0	0	0	0	0	0	0	0	0	0	0	0	0	0	0	0
RPE	AT5G61410	0	0	0	0	0	0	-1.54107	-1.54107	0	0	-1.38044	-1.38044	0	0	0	0	0	0	0	0	0	0	0	0	0	0	0	0	-2.24804	-2.24804	0	0	0	0	0	0
AT1G73120	AT1G73120	-2.32773	0	0	0	0	0	-1.63614	-1.63614	0	0	0	0	0	0	0	0	0	0	0	0	0	0	0	0	0	0	0	0	0	0	0	0	0	0	0	0
MTK	AT1G49820	0	0	0	0	0	0	-1.65016	-1.65016	0	0	0	0	0	0	0	0	0	0	0	0	0	0	0	0	0	0	0	0	0	0	0	0	0	0	0	0
BGLU42	AT5G36890	0	0	0	0	0	0	-1.90721	-1.90721	0	0	3.81357	3.81357	0	0	0	0	0	0	0	0	0	0	0	0	0	0	0	0	0	0	0	0	0	0	0	0
BTSL2	AT1G18910	0	0	0	0	0	0	-2.14616	-2.14616	2.66343	2.66343	0	0	0	0	0	0	-2.76903	-2.76903	0	0	0	0	0	0	0	0	0	0	0	0	0	0	0	0	0	0
MTI1	AT2G05830	0	0	0	0	0	0	-2.80738	-2.80738	0	0	0	0	0	0	0	0	0	0	0	0	0	0	0	0	0	0	0	0	0	0	0	0	0	0	0	0
AT1G77280	AT1G77280	0	0	0	0	0	0	-3.31014	-3.31014	0	0	0	0	0	0	0	0	6.46688	6.46688	0	0	0	0	0	0	0	0	0	0	0	0	0	0	0	0	0	0
GLB3	AT4G32690	0	0	0	0	0	-1.01609	0	0	0	0	-1.05228	-1.05228	0	0	0	0	0	0	0	0	0	0	0	0	0	0	0	0	0	0	0	0	0	0	0	0
PSAN	AT5G64040	0	0	0	0	0	-1.17656	0	0	0	0	0	0	0	0	0	0	0	0	0	0	0	0	0	0	1.76246	1.76246	0	0	0	0	0	0	0	0	0	0
SIR	AT5G04590	0	0	0	0	0	-1.17999	-2.33192	-2.33192	0	0	0	0	0	0	0	0	0	0	0	0	0	0	0	0	0	0	0	0	0	0	0	0	0	0	0	0
AT1G53887	AT1G53887	0	0	0	0	0	-1.18655	0	0	0	0	0	0	0	0	0	0	0	0	0	0	0	0	0	0	0	0	0	0	0	0	0	0	0	0	0	0
CLC-E	AT4G35440	0	0	0	0	0	-1.20049	0	0	0	0	0	0	0	0	0	0	0	0	0	0	0	0	0	0	0	0	0	0	0	0	0	0	0	0	0	0
YSL1	AT4G24120	0	0	0	0	0	-1.20426	0	0	0	0	0	0	0	0	0	0	0	0	0	0	0	0	0	0	0	0	0	0	0	0	0	0	0	0	0	0
AT3G61870	AT3G61870	0	0	0	0	0	-1.22614	0	0	0	0	0	0	0	0	0	0	0	0	0	0	0	0	0	0	0	0	2.58834	2.58834	0	0	0	0	0	0	0	0
SIGA	AT1G64860	0	0	0	0	0	-1.23391	4.24711	4.24711	0	0	0	0	0	0	0	0	0	0	0	0	0	0	0	0	0	0	2.1875	2.1875	0	0	0	0	0	0	0	0
AT3G20510	AT3G20510	0	0	0	0	0	-1.31859	0	0	0	0	0	0	0	0	0	0	0	0	0	0	0	0	0	0	0	0	0	0	0	0	0	0	0	0	0	0
AT1G49010	AT1G49010	0	0	0	0	0	-1.32995	0	0	0	0	0	0	0	0	0	0	0	0	0	0	0	0	0	0	0	0	0	0	0	0	0	0	0	0	0	0
LOL1	AT1G32540	0	0	0	0	0	-1.41282	0	0	0	0	0	0	0	0	0	0	0	0	0	0	0	0	0	0	0	0	0	0	0	0	0	0	0	0	0	0
AT5G45410	AT5G45410	0	0	0	0	0	-1.4308	0	0	0	0	0	0	0	0	0	0	0	0	0	0	0	0	0	0	0	0	0	0	0	0	0	0	0	0	0	0
NAS3	AT1G09240	0	0	0	0	0	-1.46176	0	0	0	0	0	0	0	0	0	0	0	0	0	0	0	0	0	0	0	0	0	0	0	0	0	0	0	0	0	0
AT3G43670	AT3G43670	0	0	0	0	0	-1.55029	0	0	0	0	0	0	0	0	0	0	0	0	0	0	0	0	0	0	0	0	0	0	0	0	0	0	0	0	0	0
ABCI8	AT4G04770	0	0	0	0	0	-1.5929	0	0	0	0	0	0	0	0	0	0	0	0	0	0	0	0	0	0	0	0	0	0	0	0	0	0	0	0	0	0
NYC1	AT4G13250	0	0	0	0	0	-1.64057	-2.28706	-2.28706	0	0	0	0	0	0	0	0	0	0	0	0	0	0	0	0	0	0	1.17222	1.17222	0	0	0	0	0	0	0	0
SAPX	AT4G08390	0	0	0	0	0	-1.64344	0	0	-1.00742	-1.00742	-1.69149	-1.69149	1.91789	1.91789	0	0	0	0	0	0	0	0	0	0	0	0	0	0	0	0	0	0	0	0	0	0
AT5G59400	AT5G59400	0	0	0	0	0	-1.84347	0	0	0	0	0	0	0	0	0	0	0	0	0	0	0	0	0	0	0	0	0	0	0	0	0	0	0	0	0	0
HEMA1	AT1G58290	0	0	0	0	0	-1.99611	0	0	0	0	0	0	0	0	0	0	0	0	0	0	0	0	0	0	0	0	0	0	0	0	0	0	0	0	0	0
AT2G36885	AT2G36885	0	0	0	0	0	-2.18551	0	0	0	0	0	0	0	0	0	0	0	0	0	0	0	0	0	0	0	0	0	0	0	0	0	0	0	0	0	0
NEET	AT5G51720	2.33394	0	0	0	0	-2.75908	0	0	0	0	0	0	-1.00685	-1.00685	0	0	0	0	0	0	0	0	0	0	0	0	1.25529	1.25529	0	0	0	0	0	0	0	0
MEE3	AT2G21650	0	0	0	0	-1.07237	-1.65841	0	0	0	0	0	0	0	0	0	0	0	0	0	0	0	0	0	0	0	0	0	0	0	0	0	0	0	0	0	0
BSK10	AT5G01060	0	0	0	0	-1.10226	0	0	0	0	0	0	0	0	0	0	0	0	0	0	0	0	0	0	0	0	0	0	0	0	0	0	0	0	0	0	0
APX1	AT1G07890	0	0	0	0	-1.14337	-1.63976	0	0	0	0	0	0	0	0	0	0	0	0	2.79067	2.79067	0	0	0	0	0	0	0	0	0	0	0	0	0	0	0	0
AT1G68650	AT1G68650	0	0	0	0	-1.18289	-1.70082	0	0	0	0	0	0	0	0	0	0	0	0	0	0	0	0	0	0	0	0	0	0	0	0	0	0	0	0	0	0
ENH1	AT5G17170	1.95199	0	0	0	-1.2201	-2.10561	0	0	0	0	0	0	-1.21249	-1.05852	0	0	0	0	0	0	0	0	0	0	0	0	0	0	0	0	0	0	0	0	0	0
FER4	AT2G40300	0	0	0	0	-1.31127	-1.99891	0	0	0	0	0	0	0	0	0	0	-2.50587	-2.50587	0	0	0	0	0	0	0	0	0	0	0	0	0	0	0	0	0	0
AT4G10510	AT4G10510	0	0	0	0	-2.31803	0	0	0	0	0	0	0	0	0	0	0	0	0	0	0	0	0	0	0	0	0	0	0	0	0	0	0	0	0	0	0
AT3G49160	AT3G49160	0	0	-1.75015	0	0	-2.68646	0	0	0	0	0	0	0	0	0	0	0	0	0	0	0	0	0	0	0	0	0	0	0	0	0	0	0	0	0	0
VTL5	AT3G25190	-1.50896	-1.82857	0	0	0	-1.4545	0	0	0	0	0	0	0	0	0	0	0	0	0	0	0	0	0	0	0	0	0	0	0	0	0	0	0	0	0	0
FER1	AT5G01600	0	-2.35371	0	0	-2.65972	-2.39445	0	0	0	0	0	0	0	0	0	0	0	0	0	0	0	0	0	0	0	0	0	0	0	0	0	0	0	0	0	0
VTL2	AT1G76800	-2.38561	-3.02458	0	1.01271	0	0	0	0	0	0	0	0	0	0	0	0	0	0	0	0	0	0	0	0	0	0	0	0	0	0	0	0	0	0	0	0
VTL1	AT1G21140	-2.63553	-3.45729	0	0	0	-2.10336	0	0	0	0	0	0	0	0	0	0	0	0	0	0	0	0	0	0	0	0	0	0	0	0	0	0	0	0	0	0

### Sheet: Table S3
Supplmentary Table S3. JA-related DEG and DAS genes.
		DEG			DIR						DDA						DES
Name	AGI N.	R0.5	R6	R12	R0.5		R6		R12		R0.5		R6		R12		R0.5		R6		R12
LOX4	AT1G72520	0	4.63249	0	0	0	3.07612	3.07612	0	0	0	0	0	0	0	0	0	0	0	0	0	0
LOX3	AT1G17420	0	5.19648	0	0	0	0	0	0	0	0	0	0	0	0	0	0	0	0	0	0	0
LOX2	AT3G45140	0	1.26053	0	0	0	0	0	0	0	0	0	0	0	0	0	0	0	0	0	0	0
AOS	AT5G42650	0	1.6952	0	0	0	0	0	0	0	0	0	0	0	0	0	0	0	0	0	0	0
AOC3	AT3G25780	0	1.39584	0	0	0	0	0	0	0	0	0	0	0	0	0	0	0	0	0	0	0
OPR3	AT2G06050	0	1.14843	0	0	0	1.62744	1.86751	0	0	0	0	0	0	0	0	0	0	0	0	0	0
OPCL1	AT1G20510	0	1.70359	0	0	0	0	0	0	0	0	0	0	0	0	0	0	0	0	0	0	0
ACX1	AT4G16760	0	0	0	0	0	0	0	-3.69367	-3.69367	0	0	0	0	0	0	0	0	0	0	0	0
MFP	AT4G29010	0	0	0	-1.80065	-1.80065	0	0	0	0	0	0	0	0	0	0	0	0	0	0	0	0
KAT2	AT2G33150	0	0	0	0	0	0	0	-2.36078	-2.36078	0	0	0	0	0	0	0	0	0	0	0	0
JMT	AT1G19640	-1.13024	0	0	0	0	0	0	0	0	0	0	0	0	0	0	0	0	0	0	0	0
JAR1	AT2G46370	0	0	0	-1.41176	-1.41176	0	0	0	0	0	0	0	0	0	0	0	0	0	0	0	0
MYC2	AT1G32640	0	1.60187	0	0	0	0	0	0	0	0	0	0	0	0	0	0	0	0	0	0	0
JAZ8	AT1G30135	0	3.72019	0	0	0	0	0	0	0	0	0	0	0	0	0	0	0	0	0	0	0
JAZ7	AT2G34600	0	3.80742	0	0	0	0	0	0	0	0	0	0	0	0	0	0	0	0	0	0	0
JAZ13	AT3G22275	0	4.04218	0	0	0	0	0	0	0	0	0	0	0	0	0	0	0	0	0	0	0
JAZ1	AT1G19180	0	1.58695	0	0	0	0	0	0	0	0	0	0	0	0	0	0	0	0	0	0	0
JAZ11	AT3G43440	0	0	0	0	0	0	0	-1.16764	-1.16764	0	0	0	0	-1.20611	-1.20611	0	0	0	0	0	0
JAZ10	AT5G13220	0	3.26293	0	0	0	0	0	0	0	0	0	0	0	0	0	0	0	0	0	0	0
JAZ5	AT1G17380	0	2.17216	0	0	0	0	0	0	0	0	0	0	0	0	0	0	0	0	0	0	0
JAZ2	AT1G74950	0	1.89108	0	0	0	0	0	0	0	0	0	0	0	0	0	0	0	0	0	0	0
JAZ3	AT3G17860	0	0	0	0	0	0	0	1.03687	1.03687	0	0	0	0	0	0	0	0	0	0	0	0
JAZ5	AT1G17380	0	2.17216	0	0	0	0	0	0	0	0	0	0	0	0	0	0	0	0	0	0	0
JAZ6	AT1G72450	0	1.40681	0	0	0	0	0	0	0	0	0	0	0	0	0	0	0	0	0	0	0
CYP94B3	AT3G48520	0	2.02045	0	0	0	0	0	0	0	0	0	0	0	0	0	0	0	0	0	0	0
ILL6	AT1G44350	0	1.29525	0	1.04984	1.04984	2.99413	2.99413	0	0	0	0	0	0	0	0	0	0	0	0	0	0
IAR3	AT1G51760	0	0	0	0	0	2.15247	2.15247	0	0	0	0	0	0	0	0	0	0	0	0	0	0
ILL5	AT1G51780	0	1.22154	0	0	0	0	0	0	0	0	0	0	0	0	0	0	0	0	0	0	0
ABCD1	AT4G39850	0	0	0	0	0	-1.42879	2.38571	0	0	0	0	0	0	0	0	0	0	0	0	0	0
		DEG			DIR						DDA						DES
Name	AGI N.	S0.5	S6	S12	S0.5		S6		S12		S0.5		S6		S12		S0.5		S6		S12
LOX4	AT1G72520	0	0	0	-1.0029	-1.0029	0	0	0	0	0	0	0	0	0	0	0	0	0	0	0	0
AOC3	AT3G25780	0	1.62698	0	0	0	0	0	0	0	0	0	0	0	0	0	0	0	0	0	0	0
MFP	AT4G29010	0	0	0	0	0	0	0	1.64828	1.64828	0	0	0	0	0	0	0	0	0	0	0	0
KAT2	AT2G33150	0	0	0	0	0	0	0	-5.68038	-5.68038	0	0	0	0	0	0	0	0	0	0	0	0
JAZ8	AT1G30135	0	2.35453	0	0	0	0	0	0	0	0	0	0	0	0	0	0	0	0	0	0	0
JAZ7	AT2G34600	0	2.74278	0	0	0	0	0	0	0	0	0	0	0	0	0	0	0	0	0	0	0
JAZ1	AT1G19180	0	1.39655	0	0	0	0	0	0	0	0	0	0	0	0	0	0	0	0	0	0	0
JAZ10	AT5G13220	-1.52872	0	0	0	0	0	0	0	0	0	0	0	0	0	0	0	0	0	0	0	0
JAZ9	AT1G70700	0	0	0	0	0	1.46518	1.46518	0	0	0	0	0	0	0	0	0	0	0	0	0	0
CYP94B3	AT3G48520	0	2.03597	0	0	0	0	0	0	0	0	0	0	0	0	0	0	0	0	0	0	0
IAR3	AT1G51760	0	0	0	0	0	2.42351	2.42351	0	0	0	0	0	0	0	0	0	0	0	0	0	0
ILL5	AT1G51780	0	0	0	0	0	0	0	0	0	0	0	-1.92778	-1.92778	0	0	0	0	0	0	0	0
ABCD1	AT4G39850	0	0	0	-6.31756	-6.31756	0	0	0	0	1.78244	1.78244	0	0	0	0	0	0	0	0	0	0
not found
JAZ4	AT1G48500
JOX1	AT3G11180
JOX2	AT5G05600
JOX3	AT3G55970
JOX4	AT2G38240
OPR2	AT1G76690
CYP94C1	AT2G27690

### Sheet: Table S4
Supplmentary Table S4. DEG and DAS genes involved in Glycolysis/Gluconeogenesis.
		DEG						DIR						DDA						DES
Name	AGI N.	R0.5	R6	R12	S0.5	S6	S12	R0.5	R6	R12	S0.5	S6	S12	R0.5	R6	R12	S0.5	S6	S12	R0.5	R6	R12	S0.5	S6	S12
AT1G22170	AT1G22170							2.76217
PGK1	AT3G12780							2.69398				-1.17052					1.82611		-2.36406
ALDH7B4	AT1G54100							2.14311		2.52766
AT1G09870	AT1G09870							2.01824
GAPCP-1	AT1G79530							1.71864	-3.05127	-1.0511		1.99459
PFK7	AT5G56630							1.4317
IAR4	AT1G24180							1.30163	1.05117	-1.38241								1.12307
LOS2	AT2G36530							-1.09847					2.00594
ALDH2B7	AT1G23800							-1.12009			-2.69513
iPGAM1	AT1G09780							-1.13844	-1.61275
AT1G12000	AT1G12000							-1.28059				1.20128
GAPCP-2	AT1G16300							-2.11248
AT5G42740	AT5G42740							-2.18825		-1.03801
HOT5	AT5G43940							-4.16806
PGM	AT1G78050							-4.63925
AT5G14500	AT5G14500							-4.73651
AT3G50520	AT3G50520
PGM1	AT5G51820								2.82181				1.19855
PCK1	AT4G37870								1.68655					-1.18119
PFK1	AT4G29220								1.49661
ENO1	AT1G74030								1.48445
AT4G23730	AT4G23730								1.37678
PCK2	AT5G65690								1.16787			3.35966
AT4G16155	AT4G16155								1.07921
PDE345	AT2G01140								-1.02271							-2.9753
HXK3	AT1G47840								-1.21911						1.66023							2.56804
FBA8	AT3G52930								-1.29203
LTA3	AT3G52200								-1.29516		7.05524
GAPC2	AT1G13440								-1.3856			-1.01756			2.36333
ADH1	AT1G77120								-1.58261			1.39727				2.29015
AT3G13930	AT3G13930								-2.15271			2.07334
AT4G33070	AT4G33070								-2.74473
iPGAM2	AT3G08590								-3.03779
AT1G32440	AT1G32440								-3.34543
LPD1	AT3G16950											-1.11868							-2.5927
AT5G08570	AT5G08570									2.35499	-2.54274
FBP	AT1G43670									2.27875
PGI1	AT4G24620									2.18511	-4.65307		-2.67057
MAB1	AT5G50850									-1.10528			-2.98979					2.6526
PGM2	AT1G70730									-1.17155
ACS	AT5G36880									-1.46284	8.38063
AT5G66530	AT5G66530									-1.55311
ENOC	AT2G29560									-1.7692		-1.1107
MEE51	AT4G04040										2.61769
AT3G47800	AT3G47800										2.46779
AT1G76550	AT1G76550										1.82228
AT1G64710	AT1G64710										1.35617
PGK	AT1G79550										-1.31232		-2.11611
FBA1	AT2G21330										-1.7537
PFK3	AT4G26270										-1.93996
PFK5	AT2G22480										-3.70825	4.86895							-2.76884
AT1G22440	AT1G22440										-4.2019		6.32663
PGM3	AT1G23190											5.21421
AT4G25900	AT4G25900											3.22114
AT3G61610	AT3G61610											3.14805
AT3G52990	AT3G52990											-1.81607
AT5G24760	AT5G24760											-2.73599	1.42648
PFK4	AT5G61580												3.87317
HXK2	AT2G19860												2.57074
AT2G36580	AT2G36580												2.54765
HXK1	AT4G29130												1.59456
ALDH2B4	AT3G48000												-1.10542
ALDH3H1	AT1G44170												-2.80048
E1 ALPHA	AT1G59900																1.91826	2.96324
ALDH3F1	AT4G36250																		3.15299
FBA2	AT4G38970	1.5897																	1.76988
TIM	AT2G21170																		1.05288
TPI	AT3G55440																		-2.84975
AT5G22620	AT5G22620														2.26273
mtLPD2	AT3G17240	1													-1.22551
AT5G52920	AT5G52920														-2.89351
ALDH11A3	AT2G24270
HCEF1	AT3G54050
GAPC1	AT3G04120
AT4G26390	AT4G26390
mtLPD1	AT1G48030
PDH-E1 BETA	AT1G30120
AT4G22110	AT4G22110																				-1.14042
HKL1	AT1G50460
AT3G17940	AT3G17940
AT1G22430	AT1G22430
ATHXK4	AT3G20040
PFK6	AT4G32840
AT1G56190	AT1G56190
PDH-E1 ALPHA	AT1G01090
AT1G20950	AT1G20950
AT1G32780	AT1G32780
EMB3003	AT1G34430
AT1G54220	AT1G54220
AT2G34590	AT2G34590
FBA6	AT2G36460
AT3G01260	AT3G01260
AT3G01590	AT3G01590
AT3G04050	AT3G04050
PKP-ALPHA	AT3G22960
LTA2	AT3G25860
AT3G25960	AT3G25960
AT3G49160	AT3G49160
AT3G55650	AT3G55650
AT3G55810	AT3G55810
AT4G17260	AT4G17260
FBA7	AT4G26520
FBA5	AT4G26530
ALDH3I1	AT4G34240
HKL3	AT4G37840
AT5G01320	AT5G01320
PDC3	AT5G01330
FBA4	AT5G03690
AT5G15140	AT5G15140
AT5G42250	AT5G42250
PFK2	AT5G47810
PDC2	AT5G54960
AT5G56350	AT5G56350
AT5G57330	AT5G57330
AT5G63680	AT5G63680
AT5G64380	AT5G64380

### Sheet: Table S5
Supplmentary Table S5. DEG and DAS genes involved in TCA cycle activity.
		DEG						DIR						DDA						DES
Name	AGI N.	R0.5	R6	R12	S0.5	S6	S12	R0.5	R6	R12	S0.5	S6	S12	R0.5	R6	R12	S0.5	S6	S12	R0.5	R6	R12	S0.5	S6	S12
AT5G14590	AT5G14590							3.02575
IAR4	AT1G24180							1.30163	1.05117	-1.38241								1.12307
ICDH	AT1G54340							1.20037	-2.22873		5.84956
CSY2	AT3G58750							-2.84136				1.74837
PCK1	AT4G37870								1.68655					-1.18119
PCK2	AT5G65690								1.16787			3.35966
AT3G55410	AT3G55410								1.07924
AT4G16155	AT4G16155								1.07921
LTA3	AT3G52200								-1.29516	1.6784	7.05524
ACLA-3	AT1G09430								-1.35823
mMDH2	AT3G15020								-1.61956
MTE2-2	AT3G13930								-2.15271			2.07334
AT2G20420	AT2G20420									3.10612
LPD1	AT3G16950											-1.11868							-2.5927
AT4G26910	AT4G26910									1.87042
ACLB-1	AT3G06650									1.40275
ACO3	AT2G05710						-1.13452			-1.06169	2.20464
MAB1	AT5G50850									-1.10528			-2.98979					2.6526
AT5G55070	AT5G55070									-1.24863
FUM1	AT2G47510										1.4165
cICDH	AT1G65930										1.19277				2.99107			-1.90089
FUM2	AT5G50950										1.0269	1.03235						-1.26742
PMDH2	AT5G09660										-1.93099	-1.12884					2.31503
IDH-VI	AT3G09810										-2.14376
IDH-V	AT5G03290												2.94116
AT5G08300	AT5G08300												2.19837
ACLA-1	AT1G10670												1.48462	-2.27954		1.9584
ACLB-2	AT5G49460												-1.06267		-1.60495
PMDH1	AT2G22780												-1.69695						2.46201
ACLA-2	AT1G60810												-2.51216
c-NAD-MDH1	AT1G04410
PDH-E1 BETA	AT1G30120
mtLPD1	AT1G48030
mMDH1	AT1G53240
E1 ALPHA	AT1G59900																1.91826	2.96324
CSY3	AT2G42790														-2.78817
ATCS	AT2G44350
mtLPD2	AT3G17240														-1.22551
ACO2	AT4G26970
IDH1	AT4G35260
ACO1	AT4G35830															2.34937
SDH1-1	AT5G66760
PDH-E1 ALPHA	AT1G01090
IDH-IV	AT1G32480
EMB3003	AT1G34430
AT1G54220	AT1G54220
IDH2	AT2G17130
SDH1-2	AT2G18450
AT2G34590	AT2G34590
LTA2	AT3G25860
SDH2-1	AT3G27380
MDH	AT3G47520
CSY1	AT3G58740
CSY5	AT3G60100
SDH3-2	AT4G32210
IDH-III	AT4G35650
SDH3-1	AT5G09600
AT5G23250	AT5G23250
SDH2-2	AT5G40650
c-NAD-MDH2	AT5G43330
c-NAD-MDH3	AT5G56720
SDH2-3	AT5G65165
AT5G65750	AT5G65750
												3.16599

### Sheet: Table S6
Supplmentary Table S6. Gene list of the Arabidosis ferrome.
Roots		Schmidt 2011	Rodríguez-Celma 2013	Pan 2015	Mai 2016		Ramamurthy 2018	Grillet 2018	Kim 2019		Shoots		Schmidt 2011	Rodríguez-Celma 2013	Pan 2015	Mai 2016	Ramamurthy 2018	Grillet 2018
Name	#AGI	Ferrome	Roots	Roots	6W Roots	6D Seedling	Roots	Roots	Roots		Name	#AGI	Ferrome	Leaves	Leaves	6D Seedling	Leaves	Shoots
MYB72	AT1G56160	+	9.52397	5.3	2.01145	2.90046	9.0465	3.07315	4.99831		bHLH39	AT3G56980	+	9.45192	6.51	3.40794	9.31034	6.49415
CYP82C4	AT4G31940	+	7.52761	7	-1.61768	5.60247	7.43955	1.38488	2.76438		BHLH101	AT5G04150	+	8.51666	6.18	3.16956	8.07232	1.47465
IRT1	AT4G19690	+	5.75732	5.37	1.70283	5.2702	5.65257	1.97089	3.31957		IMA1	AT1G47400	+	6.44127	5.72	4.02325	6.31928	2.95627
AT5G38820	AT5G38820	+	5.71174	3.1	1.25647	1.8249	5.73387	2.12936	3.18316		IRP6	AT5G05250	+	4.03597	3.06	2.22675	3.9977	1.29132
AT3G61930	AT3G61930	+	4.87437	4.54	1.37816	2.29971	4.86057	1.99963	4.19014		FRO3	AT1G23020	+	2.54738	2.53	1.97347	2.52428	1.14517
AT3G07720	AT3G07720	+	4.53044	3.75	1.8352	2.98955	4.49531	2.05995	3.35383		FER3	AT3G56090	+	-1.69479	-1.21	-1.01649	-1.75145	-1.72357
IRT2	AT4G19680	+	4.20522	3.15	2.22648	1.37218	4.2781	4.15331	2.84971		AT2G36885	AT2G36885	+	-4.00517	-3.11	-1.32343	-4.0988	-1.21479
MTPA2	AT3G58810	+	4.1216	3.94	1.3619	1.75979	4.14102	1.71222	2.88566		FER4	AT2G40300	+	-4.02056	-3.2	-1.66538	-4.05561	-1.64238
BHLH101	AT5G04150	+	4.09264	3.98	1.38711	3.16956	4.14413	1.34422	4.18643		FER1	AT5G01600	+	-4.84685	-4.03	-1.29799	-4.86741	-3.31478
GRF11	AT1G34760	+	4.00458	3.04	1.90471	1.41513	3.98288	1.18018	3.03656		IRT1	AT4G19690	+	6.56694	0	5.2702	6.02145	1.39846
UGT72E1	AT3G50740	+	3.07978	2.54	1.41993	1.13244	3.09355	1.3065	1.80626		AT3G02480	AT3G02480		6.2687	3.58	1.74332	6.08936	1.34101
GLP5	AT1G09560	+	2.91185	1.17	1.05467	1.90642	2.81004	1.52332	1.39911		AT1G12030	AT1G12030		5.06699	3.34	3.15125	4.71753	2.49966
NAS4	AT1G56430	+	2.39411	2.15	-1.14374	1.52492	2.43377	2.24423	1.53557		ORG1	AT5G53450	+	4.38673	3.14	2.55098	4.43637	0
MTP8	AT3G58060	+	5.43864	4.09	2.43933	0	5.36661	3.05081	3.49745		BTS	AT3G18290	+	3.39241	2.67	1.3462	3.43452	0
bHLH39	AT3G56980	+	4.95642	4.19	0	3.40794	4.92598	1.56431	3.55959		ZIF1	AT5G13740	+	3.30962	2.65	1.46949	3.29042	0
MYB10	AT3G12820	+	4.90133	4.02	0	2.02179	4.91897	2.0626	3.66076		PYE	AT3G47640	+	2.92948	1.94	1.66693	2.84155	0
AT1G73120	AT1G73120	+	3.14785	3.4	0	3.14466	3.17223	1.89792	3.3267		NAS4	AT1G56430	+	2.69933	2.52	1.52492	2.64739	0
AT3G06890	AT3G06890	+	1.57885	2.26	1.5593	0	1.60787	1.59064	1.81957		OPT3	AT4G16370	+	2.4869	1.98	1.39999	2.55534	0
S8H	AT3G12900	+	9.18896	5.17	0	3.87628	8.89831	2.334	4.62676		TSO2	AT3G27060		1.55315	1.4	1.18329	1.51889	1.45631
GSTL1	AT5G02780	+	5.82737	4.94	0	4.29523	5.86346	2.30001	3.93971		NAS3	AT1G09240		-2.19307	-1.97	-2.73493	-2.27217	-3.19558
AT5G04730	AT5G04730	+	3.45254	2.69	2.87915	1.55139	3.58254	1.12218	0		YSL1	AT4G24120		-2.27865	-1.95	-1.89698	-2.32392	-1.08451
BGLU42	AT5G36890	+	3.34989	2.53	1.21429	0	3.39019	1.3938	2.49264		AT1G68650	AT1G68650	+	-3.59959	-2.36	-1.21369	-3.81008	0
AT1G49000	AT1G49000	+	2.98713	2.28	-1.20009	1.08501	3.00509	0	1.57113		FSD1	AT4G25100		-4.25681	-4.23	-5.67025	-4.28004	-5.47128
IREG2	AT5G03570	+	2.92451	3.08	1.24649	1.79065	2.92713	0	2.37072		NEET	AT5G51720		-5.44916	-3.88	-1.84713	-5.46359	-1.74896
BTSL1	AT1G74770	+	2.67677	2.16	0	1.8535	2.66938	1.49596	2.30681		AT3G49160	AT3G49160		-5.75644	-3.59	-1.90905	-5.847	-2.4339
AT3G48450	AT3G48450	+	2.43268	1.57	0	0.995451	2.47507	1.2226	1.60957		BHLH100	AT2G41240		12.118	0	3.21463	11.3222	4.06271
PDR9	AT3G53480	+	2.42928	1.14	1.08703	1.06415	2.25871	0	1.19103		bHLH38	AT3G56970		10.1654	0	3.25507	9.85545	6.63825
NAS1	AT5G04950	+	2.13044	1.42	0	1.03105	2.15442	1.0554	1.40855		AT4G36700	AT4G36700		7.75355	4.85	1.56286	7.57157	0
FIT	AT2G28160	+	2.05164	1.12	1.75578	1.82341	2.06296	0	1.74345		IRP3	AT2G14247		6.30219	0	3.93711	6.19205	2.69552
PAP7	AT2G01880	+	1.64954	1.02	1.41339	1.48469	1.61557	0	1.33251		IMA2	AT1G47395		6.3002	0	3.79244	6.27708	3.11048
COBL6	AT1G09790	+	5.19299	2.34	0	0	5.13486	4.65001	2.91385		IMA3	AT2G30766		4.69032	0	4.80269	4.61513	2.79825
AT4G09110	AT4G09110	+	4.10237	2.15	0	2.57431	3.96422	0	2.35451		CGLD27	AT5G67370		3.04763	2.2	1.5045	3.04906	0
CGLD27	AT5G67370		3.37753	1.63	0	1.5045	3.42029	2.07585	2.4751		CDI	AT1G64980		2.42402	1.91	0.995889	2.37918	0
AT4G10510	AT4G10510	+	2.98815	2.33	0	1.84519	2.94521	0	1.91573		NRAMP4	AT5G67330	+	2.38384	1.92	0	2.33714	0
FRO3	AT1G23020	+	2.91413	2.54	0	1.97347	2.93064	0	2.16695		AT2G42750	AT2G42750		2.31211	1.86	1.13089	2.27399	0
OPT3	AT4G16370	+	2.76791	2.38	0	1.39999	2.80703	0	2.69179		CYP71A13	AT2G30770		2.21144	1.31	0	2.14349	2.40615
AT3G61410	AT3G61410	+	2.68682	1.71	0	1.23725	2.74155	0	1.60596		IRP5	AT3G56360		2.03906	1.32	1.41656	2.05778	0
PP2-B6	AT2G02310	+	2.24115	1.96	0	1.49386	2.37999	0	1.74691		AT2G41730	AT2G41730		1.53694	1.42	1.2364	1.41715	0
GulLO2	AT2G46750		1.39266	1.27	-2.50319	1.76051	1.41376	2.01875	0		AT2G04050	AT2G04050		0	3.21	2.05393	3.54177	2.8885
ZIP3	AT2G32270	+	-1.01183	0	3.00187	-1.96689	-1.02448	-1.2061	0		BTSL1	AT1G74770	+	0	2.25	1.8535	0	3.85944
CYP71B5	AT3G53280	+	6.46211	2.07	1.48196	0	6.31964	3.81609	0		FTRA2	AT5G08410		-1.22804	-1.35	-1.04003	-1.28096	0
COPT2	AT3G46900	+	5.92735	3.97	1.7756	3.12876	5.67592	0	0		IRT3	AT1G60960		-1.54388	-1.65	-1.52234	-1.62721	0
IMA1	AT1G47400	+	4.10957	3.82	0	4.02325	4.11211	0	4.10244		AT3G23170	AT3G23170		-1.68904	-1.25	0	-1.7729	-1.39769
F6'H1	AT3G13610	+	3.32565	1.7	0	1.46662	3.22527	0	1.61115		AT3G61870	AT3G61870		-1.69534	-2.05	-1.08892	-1.70481	0
IRP6	AT5G05250	+	2.71711	2.16	0	2.22675	2.73798	0	2.41658		LOL1	AT1G32540		-1.87405	-1.53	-1.03727	-1.93694	0
AT2G20030	AT2G20030	+	2.67986	0	1.20539	1.45052	2.70204	0	1.05875		AT5G51010	AT5G51010		-1.93732	-1.89	0	-1.97373	-1.03494
ORG1	AT5G53450	+	2.38744	1.77	0	2.55098	2.39018	0	2.10361		MEE3	AT2G21650		-2.25244	-2.25	-1.29214	-2.30775	0
PYE	AT3G47640	+	1.08829	1.3	0	1.66693	1.10762	0	1.2633		VTL2	AT1G76800		-2.32999	-1.53	0	-2.40729	-1.72057
FSD1	AT4G25100		-2.14849	-1.52	-4.59402	-5.67025	-2.07605	-6.08999	0		NYC1	AT4G13250		-3.2303	-2.47	-1.88578	-3.25908	0
ZIP2	AT5G59520		-2.63157	-1.84	-2.07874	-3.25666	-2.56315	-3.43064	0		AT3G43670	AT3G43670		-3.73001	-2.85	0	-3.80185	-1.6866
BTSL2	AT1G18910	+	1.7345	1.17	0	0	1.73013	0	1.34249		ENH1	AT5G17170		-3.75083	-3.8	-1.14583	-3.76726	0
HMA3	AT4G30120	+	4.03431	2.74	0	0	3.96571	0	2.28681		VTL1	AT1G21140	+	-4.22943	0	0	-4.0353	-1.2906
PMEPCRB	AT4G02330	+	2.21012	3.23	0	0	2.22312	0	3.0216		IRP4	AT1G13609		7.97431	0	0	7.87998	4.69696
AT1G77280	AT1G77280	+	2.00416	1.85	0	0	1.99359	0	1.58652		AT1G13608	AT1G13608		7.93385	0	0	6.50706	5.0324
4CL2	AT3G21240	+	1.89777	1.04	0	0	1.89905	0	1.17143		AT1G62420	AT1G62420		5.52678	0	3.12287	5.22208	0
AT3G18560	AT3G18560	+	1.80234	1.51	0	0	1.83195	0	1.37834		AT1G24580	AT1G24580		4.04938	0	1.64906	3.86248	0
AT5G54790	AT5G54790		1.62749	1.2	1.85421	0	1.52749	0	1.44231		AT5G09570	AT5G09570		3.82522	0	1.12789	3.60001	0
AT5G40590	AT5G40590		1.57945	1.33	0	1.25979	1.59498	0	1.84686		FRO2	AT1G01580		3.68841	0	4.97071	3.57576	0
AT5G19970	AT5G19970		1.48744	1.06	1.44178	0	1.49324	0	1.17654		GATA12	AT5G25830		3.52148	2.27	0	3.329	0
MTK	AT1G49820	+	1.45186	1.3	0	0	1.452	0	1.32799		RSH2	AT3G14050		2.40311	1.76	0	2.37532	0
BEN1	AT2G45400	+	1.09916	0	2.03698	0	1.10713	0	1.04282		AT1G07500	AT1G07500		1.7838	1.28	0	0	2.919
CYP82C3	AT4G31950	+	7.39352	0	-5.17915	2.34842	0	0	1.66748		MYB10	AT3G12820	+	1.75957	0	2.02179	0	0
AT1G52120	AT1G52120		7.19487	0	1.20475	1.34362	7.03371	4.75063	0		AT1G56150	AT1G56150		1.70853	1.26	0	1.60675	0
FRO2	AT1G01580		5.87788	0	1.82161	4.97071	5.77361	2.0427	0		AT3G17770	AT3G17770		1.41122	1.3	0	1.32945	0
AT2G30660	AT2G30660	+	3.44787	0	-2.75733	0	3.75287	1.34963	0		AT3G51670	AT3G51670		1.23681	1.26	0	1.19332	0
MWL-2	AT4G19370	+	3.40847	3.62	0	0	3.5378	0	2.84269		AT3G10720	AT3G10720		1.05059	1.15	0	1.00134	0
PP2-A8	AT5G45070		2.97177	2.43	0	1.87418	2.99476	0	1.56631		AT5G51440	AT5G51440		0	2.03	1.62755	1.93982	0
ROPGEF10	AT5G19560		2.41013	0	1.7219	0	2.43257	1.76896	1.05915		AT2G21640	AT2G21640		0	1.77	1.45877	1.20756	0
AT5G62420	AT5G62420		2.33547	0	1.40336	2.02377	2.40378	2.90104	0		F6'H1	AT3G13610	+	0	1.64	1.46662	0	0
HAK5	AT4G13420		2.1059	1.32	1.94021	0	2.15136	1.60503	0		DREB19	AT2G38340		0	1.59	1.74413	0	2.49304
ZIF1	AT5G13740	+	1.53373	0	0	1.46949	1.54133	0	1.1262		AT1G73120	AT1G73120	+	0	1.36	3.14466	0	0
RBOHD	AT5G47910	+	1.35918	1.8	0	0	1.35446	0	1.7096		PARP2	AT4G02390		0	1.34	1.20036	0	2.96086
MTI1	AT2G05830	+	1.23056	1.34	0	0	1.25915	0	1.41898		AT5G60250	AT5G60250		0	1.16	2.26528	0	2.06727
LAC7	AT3G09220		-1.93809	-1.34	-1.58268	-1.56916	-1.90714	0	0		NDB4	AT2G20800		0	1.13	0.995223	0	3.20715
FER4	AT2G40300	+	-2.18779	-1.45	0	-1.66538	-2.09982	0	0		AT2G18193	AT2G18193		0	0	2.04873	3.69417	5.13989
FER1	AT5G01600	+	-2.28824	-2.01	0	-1.29799	-2.26457	0	0		CML38	AT1G76650		0	-1.14	0	-1.58929	-2.84115
AT2G29995	AT2G29995		1.71819	0	0	1.10018	1.68396	0	1.07297		RPE	AT5G61410		-1.05434	-1.03	0	-1.05176	0
NADK1	AT3G21070		1.65838	1.16	0	0	1.68962	0	1.26544		AT3G47070	AT3G47070		-1.0926	-1.32	0	-1.12781	0
bHLH38	AT3G56970		6.18917	0	0	3.25507	6.1325	2.1211	0		AT1G09750	AT1G09750		-1.13127	0	-1.1301	-1.16187	0
AT4G17680	AT4G17680		5.66783	0	2.22428	0	5.9846	2.5739	0		VTL5	AT3G25190	+	-1.14616	-1.16	0	0	0
AT1G52130	AT1G52130		4.6602	0	-2.01937	0	4.66605	1.01929	0		SIR	AT5G04590		-1.15281	-1.19	0	-1.17565	0
AHA7	AT3G60330	+	2.08523	0	0	0	2.06484	1.30344	0		AT5G57345	AT5G57345		-1.29496	-1.17	0	-1.34508	0
PFK1	AT4G29220	+	1.33115	0	0	0	1.34939	0	1.0952		CAT1	AT1G20630		-1.32429	0	-1.3864	-1.36158	0
BTS	AT3G18290	+	1.32572	0	0	1.3462	1.33467	0	0		GLB3	AT4G32690		-1.32758	-1.34	0	-1.43883	0
SCPL20	AT4G12910	+	1.24559	0	0	0	1.28093	0	1.14928		SIGA	AT1G64860		-1.38039	-1.54	0	-1.4258	0
IRP5	AT3G56360		1.2394	0	0	1.41656	1.25541	0	1.34273		CLC-E	AT4G35440		-1.4867	-1.51	0	-1.56453	0
DTX35	AT4G25640		1.20881	0	0	0	1.22359	1.23839	1.21978		PSAN	AT5G64040		-1.56573	-1.19	0	-1.51307	0
AT2G15830	AT2G15830	+	1.13603	0	0	0	1.16552	0	1.25735		NAP	AT1G69490		-1.57408	0	0	-1.62398	-2.00448
CYP71B2	AT1G13080		-1.18253	0	1.43845	0	-1.16289	-1.10037	0		AT3G55240	AT3G55240		-1.59223	0	-1.41792	-1.68714	0
AT1G52820	AT1G52820		-3.74125	-3.32	0	0	-3.6931	-1.41657			AT4G25030	AT4G25030		-1.62132	-1.08	0	-1.68681	0
BHLH100	AT2G41240		8.13865	0	0	3.21463	7.95238	2.72403	0		AT1G49010	AT1G49010		-1.66825	-1.76	0	-1.73025	0
ZIP8	AT5G45105		7.77719	0	1.86947	0	6.95072	2.71546	0		AT1G13650	AT1G13650		-1.69682	-1.55	0	-1.7708	0
AT1G53635	AT1G53635		4.77186	0	1.02575	2.75422	4.67875	0	0		AT3G20510	AT3G20510		-1.82296	-1.35	0	-1.92796	0
FOLB1	AT3G11750	+	3.86778	2.14	0	0	3.83921	0	0		AT5G45410	AT5G45410		-1.93205	-1.46	0	-2.04547	0
AT1G14185	AT1G14185		3.84559	0	2.12915	1.55773	4.32172	0	0		APX1	AT1G07890		-1.95551	-1.34	0	-1.962	0
IMA3	AT2G30766		3.73436	0	0	4.80269	3.72776	4.50809	0		AT1G53887	AT1G53887		-2.52721	0	-1.14793	-2.6492	0
AT4G33666	AT4G33666		2.56085	1.1	0	0	2.55751	0	1.44222		AT5G59400	AT5G59400		-2.71086	-2.27	0	-2.69748	0
IRP3	AT2G14247		2.37473	0	0	3.93711	2.38484	2.4931	0		ABCI8	AT4G04770		-2.72111	-2.55	0	-2.77174	0
BSK10	AT5G01060	+	2.15171	0	0	0	2.23744	0	1.16022		HEMA1	AT1G58290		-3.11074	-2.93	0	-3.12168	0
AT2G41730	AT2G41730		2.13135	1.67	-1.77638	1.2364	0	0	0		SAPX	AT4G08390		-3.40759	-2.94	0	-3.42056	0
AT3G57157	AT3G57157		2.09048	0	0	1.45999	2.12737	1.94466	0
AT2G19410	AT2G19410	+	0	1.26	0	0	0	2.80758	1.31933
ZIP9	AT4G33020	+	0	0	2.22974	0	0	1.31979	1.07106
VTL5	AT3G25190	+	-1.05333	0	1.11125	0	-1.04448	0	0
NYC1	AT4G13250		-1.2094	-1.33	0	-1.88578	0	1.40177	0
AT3G43670	AT3G43670		-1.25738	-1.45	0	0	-1.26238	-1.01936	0
AT2G36885	AT2G36885	+	-1.46235	0	0	-1.32343	-1.4477	0	0
AT1G68650	AT1G68650	+	-1.53765	0	0	-1.21369	-1.39078	0	0

### Sheet: Table S7
Supplmentary Table S7. Primers used for the RT-qPCR experiments.
Name	Sequence
qPPC1 F1	ATAGCGGAATCGAGCAAACC
qPPC1 R1	GTAGACCAGCAGCAATACCC
qPCK1 F2	AATGTTCCAAATGTGGTGCGA
qPCK1 R2	TTGGCAAAGGCCCAACAAAA
qADH1 F1	GGTGCTTGAAGCCATTCTCT
qADH1 R1	AGAAAACCAAAAGCGATGGAG
qPKF1 F1	AGGATCACGGAGAAACAGAAC
qPKF1R1	GCTTCATGAAACTCGGTTGG
qPK F1	GGTGTTTTGGTTGGTTGAGAC
qPK R1	CCTCTCATGATTGAATGCGAAA
qbHLH38 F1	CGTTTCAGGAATACTTAGCTTCTTCGATTG
qbHLH38 R1	GACTCATCATCAGAATAGCTTGGGAG
qEF1α F	TGGTGACGCTGGTATGGTTA
qEF1α R	TCCTTCTTGTCCACGCTCTT
